# Targeting mosquito X-chromosomes reveals complex transmission dynamics of sex ratio distorting gene drives

**DOI:** 10.1101/2023.08.20.554004

**Authors:** Daniella An Haber, Yael Arien, Lee Benjamin Lamdan, Yehonathan Alcalay, Chen Zecharia, Flavia Krsticevic, Elad Shmuel Yonah, Rotem Daniel Avraham, Elzbieta Krzywinska, Jaroslaw Krzywinski, Eric Marois, Nikolai Windbichler, Philippos Aris Papathanos

**Author notes:** These authors contributed equally to this work (Daniella An Haber, Yael Arien).

## Abstract

Engineered sex ratio distorters (SRDs) have been proposed as a powerful component of genetic control strategies designed to suppress harmful insect pests. Two types of CRISPR-based SRD mechanisms have been proposed: X-shredding eliminates X-bearing sperm, while X-poisoning eliminates daughters inheriting disrupted X-chromosomes. These differences can have a profound impact on the population dynamics of SRDs when linked to the Y-chromosome: an X-shredder is invasive constituting a classical meiotic Y-drive, whereas X-poisoning is self-limiting, unable to invade but also insulated from selection. Here, we established the first X-poisoning strains in the malaria vector *Anopheles gambiae* targeting three X-linked genes during spermatogenesis resulting in male bias. Surprisingly, we found that sex distortion was primarily driven by a loss of X-bearing sperm with limited evidence for postzygotic lethality of daughters. By leveraging a *Drosophila melanogaster* model, we show unambiguously that engineered SRD traits can operate differently in these two insects. Unlike X-shredding, X-poisoning could theoretically operate at early stages of spermatogenesis. We therefore explored premeiotic Cas9 expression to target the mosquito X-chromosome. We find that, by pre-empting the onset of meiotic sex chromosome inactivation, this approach may enable the development of Y-linked SRDs if mutagenesis of spermatogenesis-essential genes is functionally balanced.
