## Supplementary Table 1 for "Targeting mosquito X-chromosomes reveals complex transmission dynamics of sex ratio distorting gene drives"

### Sheet: primers for cloning
Constructs and Primers	Primer sequence (5’ to 3’)	Source
952_2 sgRNA
952_2 F	AAATGGAGTTGCTCTCTGCTAGGACGATCTACCACAACGGGTTTTAGAGCTAGAAATAGC	Self-annealing primers
952_2 R	GCTATTTCTAGCTCTAAAACCCGTTGTGGTAGATCGTCCTAGCAGAGAGCAACTCCATTT
953_1 sgRNA
953_1 F	AAATGGAGTTGCTCTCTGCTGAGCCTACAGGGTATAACATGTTTTAGAGCTAGAAATAGC	Self-annealing primers
953_1 R	GCTATTTCTAGCTCTAAAACCCGTTGTGGTAGATCGTCCTAGCAGAGAGCAACTCCATTT
739_1 sgRNA
739_1 F	ATGGAGTTGCTCTCTGCTGCCGACAAGAAGGGAGACGT	Self-annealing primers
739_1 R	GCCGACAAGAAGGGAGACGTGTTTTAGAGCTAGAAATA
Xshrd;952_1
Xshrd,952_1F	aaatggagttgctctctgctGGGTACAAGCTTGCGTACGT	Gene synthesized vector
Xshrd,952_1R	gctatttctagctctaaaacCCGGTACCGGTCGTATGCGC
952_1;952_2
952_1,952_2F	aaatggagttgctctctgCTGCGCATACGACCGGTACC	Gene synthesized vector
952_1,952_2R	gctatttctagctctaaaacCCGTTGTGGTAGATCGTCCT
An. gambiae zpg promoter
zpg F	tcttcctactgcaggaaccggtaggcgcgcccaGCGCTGGCGGTGGGGA	A. gambiae genomic DNA
zpg R	cttatagtccatctcgatgctgtaTTTGTTGTTGGGCTGCTTG
An. gambiae zpg 3’UTR
zpg 3’UTR_F	cggccaggcaaaaaagaaaaagGAGGACGGCGAGAAGTAATC	A. gambiae genomic DNA
zpg 3’UTR_R	ttaaactttaattaatacgcgttggcgcgcccATAATGAACGAACCAAAGGG
D. melanogaster βtub85D promoter
βtub85D_ F	cacggtgagcacgggacgtgcgacggtcaatATCAATCGTATCATCTGGTCG	D. melanogaster genomic DNA
βtub85D_R	tccgtcgtggtccttatagtccatccattttGATAGTAAAGTTAGGGCCCC
D. melanogaster βtub56D 3’UTR
βtub56D_ F	atggacgagctgtacaagtaaTGAGGTCGACGAGAACTAAATTC	D. melanogaster genomic DNA
βtub56D_R	ggaggccaccgagtatggGTCATGTCCTCTTCAAGGGCGAA
D. melanogaster RpS6_2 sgRNA
RpS6_2_F	TATATATAGGAAAGATATCCGGGTGAACTTCGCCGGCGGCAACGACAAGCAGTTTTAGAGCTAGAAATAGCAAG	Self-annealing primers
RpS6_2_R	CTTGCTATTTCTAGCTCTAAAACTGCTTGTCGTTGCCGCCGGCGAAGTTCACCCGGATATCTTTCCTATATATA
	*Gibson homology arms in undercase
