## Supplementary Table 2 for "Targeting mosquito X-chromosomes reveals complex transmission dynamics of sex ratio distorting gene drives"

### Sheet: primers for amplicon seq
target	sgRNA name	sgRNA sequence (PAM underlined)	Forward primer (adapter in lowercase)	Reverse primer (adapter in lowercase)	amplicon size (bp)
AGAP000739	739_1	5'-GCCGACAAGAAGGGAGACGTCGG-3'	5'-acactgacgacatggttctacaCATCTGCCGTCCGAGATCG-3'	5'-tacggtagcagagacttggtctCGAACTTGAAAAACACCCGGA-3'	411
AGAP000952	952_1	5'-GCGCATACGACCGGTACCGGTGG-3'	5'-acactgacgacatggttctacaACGACAGCTCCTTGCAATCA-3'	5'-tacggtagcagagacttggtctACTGCTTAAGCTGCGGACTT-3'	415
AGAP000952	952_2	5'-AGGACGATCTACCACAACGGCGG-3'	5'-acactgacgacatggttctacaGCATCCTGCGACTCGTTC-3'	5'-tacggtagcagagacttggtctGAAAGAAAATACAAGGGCATCTGGC-3'	413
AGAP000953	953_1	5'-GAGCCTACAGGGTATAACATAGG-3'	5'-acactgacgacatggttctacaAGCCACGTGTCTGCAAC-3'	5'-tacggtagcagagacttggtctTTACGCGGAGAGTCGATTGC-3'	465
28S rDNA	Xshred	5'-GGGTACAAGCTTGCGTACGTCGG-3'	5'-acactgacgacatggttctacaCATGATTGGGTGGAACAAGCG-3'	5'-tacggtagcagagacttggtctGACCTTTGGACACCTCCGTT-3'	472
